# RNF219 regulates CCR4-NOT function in mRNA translation and deadenylation

**DOI:** 10.1101/834283

**Authors:** Aude Guénolé, Fabien Velilla, Aymeric Chartier, Claude Sardet, Martine Simonelig, Bijan Sobhian

## Abstract

Post-transcriptional regulatory mechanisms play a role in many biological contexts through the control of mRNA degradation, translation and localization. Here, we show that the uncharacterized RING finger protein RNF219 co-purifies and strongly associates with the CCR4-NOT complex, the major mRNA deadenylase in eukaryotes, that mediates translational repression in a deadenylase activity-dependent and -independent manner. Strikingly, although RNF219, inhibits the deadenylase activity of CCR4-NOT, it enhances its capacity to repress translation of a targeted mRNA, an effect of RNF219 that requires its interaction with CCR4-NOT. We propose that RNF219 is an interacting partner of the CCR4-NOT complex that switches the translational repressive activity of CCR4-NOT from a deadenylation-dependent to a deadenylation-independent mechanism.
