## Supplementary material for "RNF219 regulates CCR4-NOT function in mRNA translation and deadenylation": Table S5

### Sheet: Panther Go analysis in down-reg
Table S5: GO term analysis of down-regulated genes in RNF219 depleted HeLa cells
Analysis Type:	PANTHER Overrepresentation Test (Released 20190711)
Annotation Version and Release Date:	PANTHER version 14.1 Released 2019-03-12
Analyzed List:	upload_1 (Homo sapiens)
Reference List:	Homo sapiens (all genes in database)
Test Type:	FISHER
Correction:	FDR
PANTHER GO-Slim Biological Process	no DE: Homo sapiens - REFLIST (20996)	DE (291)	DE (expected)	DE (over/under)	DE (fold Enrichment)	DE (raw P-value)	DE (FDR)	ratio DE/noDE in GO biological processes
meiotic chromosome segregation (GO:0045132)	6	5	0.08	+	60.13	1.99e-07	4.47e-05	0.833333
mitotic DNA integrity checkpoint (GO:0044774)	6	3	0.08	+	36.08	0.0002	0.0103	0.5
mitotic cytokinesis (GO:0000281)	8	3	0.11	+	27.06	0.000385	0.0161	0.375
chromosome organization involved in meiotic cell cycle (GO:0070192)	9	3	0.12	+	24.05	0.000508	0.0203	0.333333
mitotic spindle organization (GO:0007052)	13	4	0.18	+	22.2	7.08e-05	0.00471	0.307692
ribosomal subunit export from nucleus (GO:0000054)	10	3	0.14	+	21.65	0.000653	0.0255	0.3
sister chromatid segregation (GO:0000819)	24	7	0.33	+	21.04	1.65e-07	4.23e-05	0.291667
microtubule cytoskeleton organization involved in mitosis (GO:1902850)	18	5	0.25	+	20.04	1.27e-05	0.00175	0.277778
mitotic cell cycle checkpoint (GO:0007093)	19	5	0.26	+	18.99	1.58e-05	0.00178	0.263158
sister chromatid cohesion (GO:0007062)	20	5	0.28	+	18.04	1.96e-05	0.00176	0.25
regulation of cytokinesis (GO:0032465)	12	3	0.17	+	18.04	0.00102	0.0373	0.25
regulation of cell division (GO:0051302)	13	3	0.18	+	16.65	0.00124	0.0429	0.230769
metaphase/anaphase transition of mitotic cell cycle (GO:0007091)	13	3	0.18	+	16.65	0.00124	0.042	0.230769
chromosome segregation (GO:0007059)	20	4	0.28	+	14.43	0.000293	0.0135	0.2
membrane fission (GO:0090148)	41	7	0.57	+	12.32	3.78e-06	0.000618	0.170732
negative regulation of mitotic cell cycle (GO:0045930)	31	5	0.43	+	11.64	0.000123	0.00736	0.16129
meiotic nuclear division (GO:0140013)	40	6	0.55	+	10.82	3.67e-05	0.00274	0.15
mitotic sister chromatid segregation (GO:0000070)	40	6	0.55	+	10.82	3.67e-05	0.00263	0.15
centrosome cycle (GO:0007098)	30	4	0.42	+	9.62	0.00115	0.0404	0.133333
tRNA metabolic process (GO:0006399)	49	6	0.68	+	8.83	0.000102	0.00634	0.122449
meiotic cell cycle process (GO:1903046)	72	8	1	+	8.02	1.37e-05	0.00176	0.111111
meiotic cell cycle (GO:0051321)	72	8	1	+	8.02	1.37e-05	0.00164	0.111111
mitotic cell cycle (GO:0000278)	213	22	2.95	+	7.45	1.52e-12	2.73e-09	0.103286
mitotic cell cycle process (GO:1903047)	213	22	2.95	+	7.45	1.52e-12	1.37e-09	0.103286
reproductive process (GO:0022414)	78	8	1.08	+	7.4	2.34e-05	0.00182	0.102564
negative regulation of cell cycle (GO:0045786)	50	5	0.69	+	7.22	0.000918	0.0343	0.1
mitotic nuclear division (GO:0140014)	209	20	2.9	+	6.9	5.74e-11	2.58e-08	0.0956938
cytokinesis (GO:0000910)	81	7	1.12	+	6.24	0.000205	0.0102	0.0864198
cell division (GO:0051301)	83	7	1.15	+	6.09	0.000236	0.0114	0.0843373
microtubule-based movement (GO:0007018)	87	7	1.21	+	5.81	0.000308	0.0138	0.0804598
chromosome organization (GO:0051276)	199	15	2.76	+	5.44	2.78e-07	5.55e-05	0.0753769
microtubule cytoskeleton organization (GO:0000226)	108	8	1.5	+	5.34	0.000197	0.0107	0.0740741
microtubule-based process (GO:0007017)	194	14	2.69	+	5.21	1.13e-06	0.000204	0.0721649
regulation of cell cycle (GO:0051726)	124	8	1.72	+	4.65	0.000472	0.0193	0.0645161
formation of translation initiation ternary complex (GO:0001677)	217	13	3.01	+	4.32	1.82e-05	0.00192	0.0599078
translational termination (GO:0006415)	217	13	3.01	+	4.32	1.82e-05	0.00181	0.0599078
translational elongation (GO:0006414)	217	13	3.01	+	4.32	1.82e-05	0.00172	0.0599078
protein localization to organelle (GO:0033365)	152	9	2.11	+	4.27	0.000384	0.0164	0.0592105
nucleic acid metabolic process (GO:0090304)	386	22	5.35	+	4.11	5.29e-08	1.9e-05	0.0569948
cell cycle (GO:0007049)	605	34	8.39	+	4.05	1.41e-11	8.41e-09	0.0561983
translation (GO:0006412)	253	14	3.51	+	3.99	2.02e-05	0.00165	0.055336
RNA metabolic process (GO:0016070)	275	15	3.81	+	3.94	1.2e-05	0.0018	0.0545455
cellular response to DNA damage stimulus (GO:0006974)	221	12	3.06	+	3.92	9.33e-05	0.00598	0.0542986
cellular response to stress (GO:0033554)	336	14	4.66	+	3.01	0.000354	0.0155	0.0416667
organelle organization (GO:0006996)	771	24	10.69	+	2.25	0.000274	0.0129	0.0311284
macromolecule metabolic process (GO:0043170)	2419	66	33.53	+	1.97	9.65e-08	2.89e-05	0.027284
cellular component organization (GO:0016043)	1723	45	23.88	+	1.88	5.89e-05	0.00407	0.0261172
regulation of metabolic process (GO:0019222)	1347	34	18.67	+	1.82	0.00104	0.0373	0.0252413
gene expression (GO:0010467)	1842	43	25.53	+	1.68	0.000815	0.0312	0.0233442
regulation of biological process (GO:0050789)	2673	60	37.05	+	1.62	0.000187	0.0105	0.0224467
biological regulation (GO:0065007)	3089	67	42.81	+	1.56	0.000172	0.00999	0.0216899
organic substance metabolic process (GO:0071704)	3338	71	46.26	+	1.53	0.000197	0.0104	0.0212702
Unclassified (UNCLASSIFIED)	10588	110	146.75	-	0.75	1.97e-05	0.00168	0.0103891
mitotic M phase (GO:0000087)	170	26	2.36	+	11.03	2.41e-18	2.13e-15	0.152941
sister chromatid segregation (GO:0000819)	138	21	1.91	+	10.98	5.3e-15	2.81e-12	0.152174
establishment of mitotic spindle localization (GO:0040001)	34	5	0.47	+	10.61	0.000181	0.0119	0.147059
biological phase (GO:0044848)	267	39	3.7	+	10.54	2.15e-26	5.69e-23	0.146067
mitotic cell cycle phase (GO:0098763)	267	39	3.7	+	10.54	2.15e-26	4.88e-23	0.146067
cell cycle phase (GO:0022403)	267	39	3.7	+	10.54	2.15e-26	4.27e-23	0.146067
sister chromatid cohesion (GO:0007062)	49	7	0.68	+	10.31	1.09e-05	0.00105	0.142857
cytokinetic process (GO:0032506)	36	5	0.5	+	10.02	0.000231	0.0146	0.138889
mitotic spindle assembly (GO:0090307)	36	5	0.5	+	10.02	0.000231	0.0146	0.138889
negative regulation of mitotic nuclear division (GO:0045839)	44	6	0.61	+	9.84	5.94e-05	0.00463	0.136364
microtubule cytoskeleton organization involved in mitosis (GO:1902850)	103	14	1.43	+	9.81	7.6e-10	1.73e-07	0.135922
mitotic spindle organization (GO:0007052)	74	10	1.03	+	9.75	2.21e-07	3.23e-05	0.135135
centrosome cycle (GO:0007098)	82	11	1.14	+	9.68	5.82e-08	9.26e-06	0.134146
mitotic sister chromatid segregation (GO:0000070)	105	14	1.46	+	9.62	9.54e-10	2.05e-07	0.133333
regulation of mitotic nuclear division (GO:0007088)	171	22	2.37	+	9.28	2.65e-14	1.17e-11	0.128655
mitotic nuclear division (GO:0140014)	141	18	1.95	+	9.21	7.06e-12	2.2e-09	0.12766
protein localization to chromosome (GO:0034502)	63	8	0.87	+	9.16	5.59e-06	0.000577	0.126984
mitotic cytokinesis (GO:0000281)	71	9	0.98	+	9.15	1.46e-06	0.000183	0.126761
cytokinesis (GO:0000910)	111	14	1.54	+	9.1	1.84e-09	3.89e-07	0.126126
negative regulation of DNA replication (GO:0008156)	40	5	0.55	+	9.02	0.00036	0.0215	0.125
spindle localization (GO:0051653)	49	6	0.68	+	8.83	0.000102	0.0073	0.122449
microtubule organizing center organization (GO:0031023)	92	11	1.28	+	8.63	1.69e-07	2.56e-05	0.119565
regulation of centrosome cycle (GO:0046605)	59	7	0.82	+	8.56	3.24e-05	0.00274	0.118644
chromosome segregation (GO:0007059)	270	32	3.74	+	8.55	2.44e-19	2.58e-16	0.118519
mitotic interphase (GO:0051329)	77	9	1.07	+	8.43	2.7e-06	0.000313	0.116883
interphase (GO:0051325)	77	9	1.07	+	8.43	2.7e-06	0.000311	0.116883
nuclear chromosome segregation (GO:0098813)	215	25	2.98	+	8.39	3.62e-15	1.99e-12	0.116279
regulation of centrosome duplication (GO:0010824)	43	5	0.6	+	8.39	0.000488	0.0273	0.116279
chromosome condensation (GO:0030261)	43	5	0.6	+	8.39	0.000488	0.0273	0.116279
establishment of spindle localization (GO:0051293)	44	5	0.61	+	8.2	0.000538	0.0294	0.113636
regulation of G2/M transition of mitotic cell cycle (GO:0010389)	194	22	2.69	+	8.18	2.74e-13	1.09e-10	0.113402
negative regulation of nuclear division (GO:0051784)	53	6	0.73	+	8.17	0.000152	0.0104	0.113208
negative regulation of G2/M transition of mitotic cell cycle (GO:0010972)	89	10	1.23	+	8.11	1.04e-06	0.000137	0.11236
regulation of nuclear division (GO:0051783)	196	22	2.72	+	8.1	3.3e-13	1.25e-10	0.112245
meiotic chromosome segregation (GO:0045132)	90	10	1.25	+	8.02	1.14e-06	0.000149	0.111111
positive regulation of mitotic nuclear division (GO:0045840)	55	6	0.76	+	7.87	0.000183	0.012	0.109091
regulation of cell cycle G2/M phase transition (GO:1902749)	211	23	2.92	+	7.86	1.65e-13	6.74e-11	0.109005
tRNA aminoacylation for protein translation (GO:0006418)	46	5	0.64	+	7.84	0.000648	0.0347	0.108696
mitotic cell cycle checkpoint (GO:0007093)	159	17	2.2	+	7.71	3.42e-10	8.25e-08	0.106918
G2/M transition of mitotic cell cycle (GO:0000086)	134	14	1.86	+	7.54	1.67e-08	2.94e-06	0.104478
cell cycle G2/M phase transition (GO:0044839)	136	14	1.88	+	7.43	1.98e-08	3.42e-06	0.102941
microtubule polymerization or depolymerization (GO:0031109)	49	5	0.68	+	7.36	0.000844	0.0429	0.102041
tRNA aminoacylation (GO:0043039)	49	5	0.68	+	7.36	0.000844	0.0427	0.102041
mitotic cell cycle process (GO:1903047)	600	61	8.32	+	7.34	4.29e-33	2.28e-29	0.101667
cell cycle checkpoint (GO:0000075)	198	20	2.74	+	7.29	2.35e-11	6.55e-09	0.10101
cytoskeleton-dependent cytokinesis (GO:0061640)	99	10	1.37	+	7.29	2.53e-06	0.000298	0.10101
cell division (GO:0051301)	495	50	6.86	+	7.29	5.91e-27	1.88e-23	0.10101
regulation of DNA replication (GO:0006275)	109	11	1.51	+	7.28	8e-07	0.00011	0.100917
amino acid activation (GO:0043038)	50	5	0.69	+	7.22	0.000918	0.0461	0.1
spindle organization (GO:0007051)	141	14	1.95	+	7.16	3.01e-08	4.98e-06	0.0992908
negative regulation of cell cycle G2/M phase transition (GO:1902750)	101	10	1.4	+	7.14	2.98e-06	0.000337	0.0990099
mitotic cell cycle (GO:0000278)	687	68	9.52	+	7.14	2.41e-36	1.92e-32	0.0989811
DNA integrity checkpoint (GO:0031570)	146	14	2.02	+	6.92	4.5e-08	7.38e-06	0.0958904
neuron projection extension (GO:1990138)	63	6	0.87	+	6.87	0.000361	0.0214	0.0952381
ciliary basal body-plasma membrane docking (GO:0097711)	95	9	1.32	+	6.84	1.3e-05	0.00122	0.0947368
mitotic DNA integrity checkpoint (GO:0044774)	106	10	1.47	+	6.81	4.45e-06	0.000472	0.0943396
spindle assembly (GO:0051225)	85	8	1.18	+	6.79	4.13e-05	0.00335	0.0941176
nuclear division (GO:0000280)	279	26	3.87	+	6.72	1.2e-13	5.01e-11	0.09319
S phase (GO:0051320)	65	6	0.9	+	6.66	0.000421	0.0245	0.0923077
mitotic S phase (GO:0000084)	65	6	0.9	+	6.66	0.000421	0.0244	0.0923077
mitotic cell cycle phase transition (GO:0044772)	272	25	3.77	+	6.63	4.81e-13	1.74e-10	0.0919118
regulation of mitotic cell cycle phase transition (GO:1901990)	415	38	5.75	+	6.61	3e-19	2.98e-16	0.0915663
organelle fission (GO:0048285)	306	28	4.24	+	6.6	1.98e-14	9.28e-12	0.0915033
regulation of cytokinesis (GO:0032465)	88	8	1.22	+	6.56	5.19e-05	0.00409	0.0909091
positive regulation of DNA repair (GO:0045739)	67	6	0.93	+	6.46	0.00049	0.0272	0.0895522
cell cycle phase transition (GO:0044770)	280	25	3.88	+	6.44	8.72e-13	3.02e-10	0.0892857
positive regulation of nuclear division (GO:0051785)	68	6	0.94	+	6.37	0.000527	0.0289	0.0882353
positive regulation of response to DNA damage stimulus (GO:2001022)	102	9	1.41	+	6.37	2.2e-05	0.00194	0.0882353
cellular response to ionizing radiation (GO:0071479)	69	6	0.96	+	6.27	0.000566	0.0308	0.0869565
negative regulation of chromosome organization (GO:2001251)	139	12	1.93	+	6.23	1.17e-06	0.000151	0.0863309
meiotic nuclear division (GO:0140013)	152	13	2.11	+	6.17	4.64e-07	6.53e-05	0.0855263
anaphase-promoting complex-dependent catabolic process (GO:0031145)	82	7	1.14	+	6.16	0.00022	0.0141	0.0853659
regulation of cell cycle phase transition (GO:1901987)	450	38	6.24	+	6.09	3.76e-18	2.99e-15	0.0844444
establishment of chromosome localization (GO:0051303)	72	6	1	+	6.01	0.000698	0.0368	0.0833333
signal transduction involved in DNA damage checkpoint (GO:0072422)	73	6	1.01	+	5.93	0.000747	0.0388	0.0821918
signal transduction involved in DNA integrity checkpoint (GO:0072401)	73	6	1.01	+	5.93	0.000747	0.0387	0.0821918
negative regulation of mitotic cell cycle phase transition (GO:1901991)	219	18	3.04	+	5.93	5.03e-09	9.63e-07	0.0821918
chromosome localization (GO:0050000)	73	6	1.01	+	5.93	0.000747	0.0386	0.0821918
DNA damage checkpoint (GO:0000077)	134	11	1.86	+	5.92	5.16e-06	0.000536	0.0820896
signal transduction involved in cell cycle checkpoint (GO:0072395)	74	6	1.03	+	5.85	0.000798	0.0408	0.0810811
regulation of mitotic cell cycle (GO:0007346)	630	51	8.73	+	5.84	2.01e-23	3.19e-20	0.0809524
protein polymerization (GO:0051258)	87	7	1.21	+	5.81	0.000308	0.0188	0.0804598
meiotic cell cycle process (GO:1903046)	166	13	2.3	+	5.65	1.17e-06	0.000152	0.0783133
negative regulation of cell cycle phase transition (GO:1901988)	235	18	3.26	+	5.53	1.4e-08	2.5e-06	0.0765957
DNA replication (GO:0006260)	211	16	2.92	+	5.47	1.03e-07	1.62e-05	0.0758294
cell cycle process (GO:0022402)	979	73	13.57	+	5.38	1.22e-31	4.85e-28	0.0745659
G1/S transition of mitotic cell cycle (GO:0000082)	121	9	1.68	+	5.37	7.66e-05	0.0058	0.0743802
cell cycle G1/S phase transition (GO:0044843)	122	9	1.69	+	5.32	8.13e-05	0.00601	0.0737705
negative regulation of cell cycle process (GO:0010948)	331	24	4.59	+	5.23	1.44e-10	3.63e-08	0.0725076
regulation of cell cycle process (GO:0010564)	761	55	10.55	+	5.21	4.7e-23	6.79e-20	0.0722733
mitotic DNA damage checkpoint (GO:0044773)	97	7	1.34	+	5.21	0.00057	0.0309	0.0721649
double-strand break repair via homologous recombination (GO:0000724)	97	7	1.34	+	5.21	0.00057	0.0308	0.0721649
meiotic cell cycle (GO:0051321)	223	16	3.09	+	5.18	2.08e-07	3.06e-05	0.0717489
ribonucleoprotein complex export from nucleus (GO:0071426)	126	9	1.75	+	5.15	0.000102	0.00728	0.0714286
recombinational repair (GO:0000725)	98	7	1.36	+	5.15	0.000603	0.0325	0.0714286
telomere maintenance (GO:0000723)	98	7	1.36	+	5.15	0.000603	0.0324	0.0714286
ribonucleoprotein complex localization (GO:0071166)	127	9	1.76	+	5.11	0.000108	0.00763	0.0708661
ribosome biogenesis (GO:0042254)	300	21	4.16	+	5.05	3.8e-09	7.37e-07	0.07
RNA export from nucleus (GO:0006405)	129	9	1.79	+	5.03	0.000121	0.00846	0.0697674
telomere organization (GO:0032200)	101	7	1.4	+	5	0.000714	0.0373	0.0693069
microtubule cytoskeleton organization (GO:0000226)	463	32	6.42	+	4.99	3.47e-13	1.28e-10	0.0691145
RNA localization (GO:0006403)	220	15	3.05	+	4.92	9.18e-07	0.000123	0.0681818
cell cycle (GO:0007049)	1323	90	18.34	+	4.91	1.24e-36	1.98e-32	0.0680272
negative regulation of mitotic cell cycle (GO:0045930)	310	21	4.3	+	4.89	6.54e-09	1.24e-06	0.0677419
protein export from nucleus (GO:0006611)	150	10	2.08	+	4.81	7.32e-05	0.00557	0.0666667
signal transduction in response to DNA damage (GO:0042770)	105	7	1.46	+	4.81	0.000886	0.0447	0.0666667
positive regulation of mitotic cell cycle (GO:0045931)	151	10	2.09	+	4.78	7.72e-05	0.00582	0.0662252
regulation of signal transduction by p53 class mediator (GO:1901796)	183	12	2.54	+	4.73	1.65e-05	0.00148	0.0655738
regulation of chromosome organization (GO:0033044)	351	23	4.86	+	4.73	2.21e-09	4.57e-07	0.0655271
positive regulation of cell cycle process (GO:0090068)	290	19	4.02	+	4.73	5.75e-08	9.24e-06	0.0655172
establishment of RNA localization (GO:0051236)	199	13	2.76	+	4.71	7.61e-06	0.000743	0.0653266
stem cell population maintenance (GO:0019827)	139	9	1.93	+	4.67	0.000206	0.0134	0.0647482
maintenance of cell number (GO:0098727)	141	9	1.95	+	4.61	0.000228	0.0145	0.0638298
nuclear export (GO:0051168)	160	10	2.22	+	4.51	0.000121	0.00842	0.0625
positive regulation of DNA metabolic process (GO:0051054)	194	12	2.69	+	4.46	2.84e-05	0.00245	0.0618557
rRNA processing (GO:0006364)	212	13	2.94	+	4.42	1.44e-05	0.00133	0.0613208
microtubule-based process (GO:0007017)	653	40	9.05	+	4.42	1.31e-14	6.31e-12	0.0612557
regulation of microtubule cytoskeleton organization (GO:0070507)	196	12	2.72	+	4.42	3.12e-05	0.00265	0.0612245
RNA transport (GO:0050658)	197	12	2.73	+	4.39	3.27e-05	0.00275	0.0609137
nucleic acid transport (GO:0050657)	197	12	2.73	+	4.39	3.27e-05	0.00274	0.0609137
double-strand break repair (GO:0006302)	181	11	2.51	+	4.38	7.09e-05	0.00542	0.0607735
regulation of cell division (GO:0051302)	167	10	2.31	+	4.32	0.000169	0.0113	0.0598802
regulation of cell cycle (GO:0051726)	1190	70	16.49	+	4.24	1.74e-24	3.08e-21	0.0588235
negative regulation of cell cycle (GO:0045786)	579	34	8.02	+	4.24	4.51e-12	1.43e-09	0.0587219
DNA repair (GO:0006281)	512	30	7.1	+	4.23	9.37e-11	2.53e-08	0.0585938
rRNA metabolic process (GO:0016072)	223	13	3.09	+	4.21	2.38e-05	0.00208	0.058296
DNA conformation change (GO:0071103)	294	17	4.07	+	4.17	1.49e-06	0.000185	0.0578231
positive regulation of chromosome organization (GO:2001252)	175	10	2.43	+	4.12	0.000241	0.0151	0.0571429
cytoskeleton-dependent intracellular transport (GO:0030705)	176	10	2.44	+	4.1	0.000252	0.0157	0.0568182
regulation of response to DNA damage stimulus (GO:2001020)	218	12	3.02	+	3.97	8.25e-05	0.00607	0.0550459
ribonucleoprotein complex biogenesis (GO:0022613)	456	25	6.32	+	3.96	1.31e-08	2.37e-06	0.0548246
chromatin remodeling (GO:0006338)	166	9	2.3	+	3.91	0.000703	0.0369	0.0542169
chromosome organization (GO:0051276)	1056	57	14.64	+	3.89	3.29e-18	2.75e-15	0.0539773
organelle localization (GO:0051640)	578	31	8.01	+	3.87	3.55e-10	8.29e-08	0.0536332
organelle localization by membrane tethering (GO:0140056)	169	9	2.34	+	3.84	0.000793	0.0407	0.0532544
establishment of organelle localization (GO:0051656)	362	19	5.02	+	3.79	1.42e-06	0.000179	0.0524862
negative regulation of organelle organization (GO:0010639)	382	20	5.29	+	3.78	7.74e-07	0.000107	0.052356
regulation of microtubule-based process (GO:0032886)	230	12	3.19	+	3.76	0.000133	0.00918	0.0521739
positive regulation of cell cycle (GO:0045787)	385	20	5.34	+	3.75	8.69e-07	0.000117	0.0519481
cellular response to radiation (GO:0071478)	174	9	2.41	+	3.73	0.000965	0.0483	0.0517241
cellular response to DNA damage stimulus (GO:0006974)	778	40	10.78	+	3.71	2.68e-12	8.71e-10	0.0514139
regulation of gene expression, epigenetic (GO:0040029)	234	12	3.24	+	3.7	0.000155	0.0105	0.0512821
DNA recombination (GO:0006310)	221	11	3.06	+	3.59	0.00037	0.0219	0.0497738
nucleobase-containing compound transport (GO:0015931)	243	12	3.37	+	3.56	0.000217	0.014	0.0493827
proteasome-mediated ubiquitin-dependent protein catabolic process (GO:0043161)	325	16	4.5	+	3.55	2.06e-05	0.00182	0.0492308
microtubule-based movement (GO:0007018)	269	13	3.73	+	3.49	0.000146	0.01	0.0483271
DNA metabolic process (GO:0006259)	745	36	10.33	+	3.49	1.9e-10	4.72e-08	0.0483221
regulation of DNA metabolic process (GO:0051052)	352	17	4.88	+	3.48	1.44e-05	0.00133	0.0482955
RNA splicing (GO:0008380)	395	19	5.47	+	3.47	4.76e-06	0.000502	0.0481013
positive regulation of intracellular transport (GO:0032388)	211	10	2.92	+	3.42	0.00097	0.0484	0.0473934
protein-containing complex localization (GO:0031503)	257	12	3.56	+	3.37	0.000353	0.0212	0.0466926
proteasomal protein catabolic process (GO:0010498)	350	16	4.85	+	3.3	4.84e-05	0.00386	0.0457143
modification-dependent macromolecule catabolic process (GO:0043632)	541	24	7.5	+	3.2	1.04e-06	0.000138	0.0443623
ubiquitin-dependent protein catabolic process (GO:0006511)	524	23	7.26	+	3.17	2.08e-06	0.000255	0.0438931
modification-dependent protein catabolic process (GO:0019941)	530	23	7.35	+	3.13	2.5e-06	0.000297	0.0433962
covalent chromatin modification (GO:0016569)	374	16	5.18	+	3.09	0.000102	0.00729	0.0427807
positive regulation of cellular protein localization (GO:1903829)	328	14	4.55	+	3.08	0.000281	0.0174	0.0426829
RNA processing (GO:0006396)	866	36	12	+	3	8.79e-09	1.61e-06	0.0415704
protein localization to organelle (GO:0033365)	748	31	10.37	+	2.99	1.1e-07	1.71e-05	0.0414439
histone modification (GO:0016570)	363	15	5.03	+	2.98	0.000239	0.015	0.0413223
proteolysis involved in cellular protein catabolic process (GO:0051603)	586	24	8.12	+	2.95	3.9e-06	0.000428	0.0409556
cellular protein catabolic process (GO:0044257)	616	25	8.54	+	2.93	2.84e-06	0.000323	0.0405844
ncRNA metabolic process (GO:0034660)	469	19	6.5	+	2.92	4.67e-05	0.00375	0.0405117
nucleic acid metabolic process (GO:0090304)	2277	92	31.56	+	2.92	2.48e-21	3.28e-18	0.040404
mRNA processing (GO:0006397)	473	19	6.56	+	2.9	5.21e-05	0.00408	0.0401691
regulation of organelle organization (GO:0033043)	1284	51	17.8	+	2.87	2.14e-11	6.19e-09	0.0397196
chromatin organization (GO:0006325)	695	27	9.63	+	2.8	2.47e-06	0.000296	0.0388489
protein catabolic process (GO:0030163)	687	26	9.52	+	2.73	6e-06	0.000616	0.0378457
RNA metabolic process (GO:0016070)	1677	62	23.24	+	2.67	1.84e-12	6.24e-10	0.0369708
positive regulation of organelle organization (GO:0010638)	623	23	8.63	+	2.66	3.05e-05	0.00261	0.0369181
cytoskeleton organization (GO:0007010)	1084	40	15.02	+	2.66	2.95e-08	4.95e-06	0.0369004
regulation of cellular protein localization (GO:1903827)	543	20	7.53	+	2.66	0.000104	0.00737	0.0368324
negative regulation of cellular component organization (GO:0051129)	705	25	9.77	+	2.56	2.61e-05	0.00227	0.035461
mRNA metabolic process (GO:0016071)	688	24	9.54	+	2.52	4.88e-05	0.00386	0.0348837
regulation of cytoskeleton organization (GO:0051493)	545	19	7.55	+	2.52	0.000303	0.0186	0.0348624
nucleobase-containing compound metabolic process (GO:0006139)	2788	97	38.64	+	2.51	3.77e-18	2.86e-15	0.034792
regulation of cellular response to stress (GO:0080135)	722	25	10.01	+	2.5	3.81e-05	0.00311	0.034626
gene expression (GO:0010467)	2011	68	27.87	+	2.44	9.09e-12	2.78e-09	0.033814
cellular macromolecule catabolic process (GO:0044265)	897	30	12.43	+	2.41	1.4e-05	0.0013	0.0334448
cellular response to stress (GO:0033554)	1704	56	23.62	+	2.37	2.25e-09	4.59e-07	0.0328638
heterocycle metabolic process (GO:0046483)	2968	97	41.14	+	2.36	2.27e-16	1.45e-13	0.0326819
organelle assembly (GO:0070925)	735	24	10.19	+	2.36	0.000154	0.0105	0.0326531
cellular aromatic compound metabolic process (GO:0006725)	3008	97	41.69	+	2.33	6.77e-16	3.85e-13	0.0322473
macromolecule catabolic process (GO:0009057)	1046	33	14.5	+	2.28	1.76e-05	0.00157	0.0315488
organelle organization (GO:0006996)	3410	106	47.26	+	2.24	1.87e-16	1.24e-13	0.031085
cellular nitrogen compound metabolic process (GO:0034641)	3425	105	47.47	+	2.21	5.37e-16	3.17e-13	0.0306569
organic cyclic compound metabolic process (GO:1901360)	3243	99	44.95	+	2.2	7.8e-15	4e-12	0.0305273
protein modification by small protein conjugation or removal (GO:0070647)	992	30	13.75	+	2.18	8.1e-05	0.00602	0.0302419
regulation of cellular component biogenesis (GO:0044087)	932	28	12.92	+	2.17	0.000161	0.0109	0.0300429
negative regulation of macromolecule biosynthetic process (GO:0010558)	1471	44	20.39	+	2.16	2.56e-06	0.0003	0.0299116
cellular protein-containing complex assembly (GO:0034622)	838	25	11.61	+	2.15	0.000431	0.0247	0.0298329
negative regulation of cellular biosynthetic process (GO:0031327)	1525	45	21.14	+	2.13	2.23e-06	0.000269	0.0295082
cellular macromolecule biosynthetic process (GO:0034645)	1716	50	23.78	+	2.1	8.54e-07	0.000116	0.0291375
negative regulation of biosynthetic process (GO:0009890)	1550	45	21.48	+	2.09	3.05e-06	0.000342	0.0290323
positive regulation of cellular component organization (GO:0051130)	1206	35	16.71	+	2.09	6.68e-05	0.00518	0.0290216
regulation of cellular component organization (GO:0051128)	2455	71	34.03	+	2.09	2.32e-09	4.68e-07	0.0289206
cellular component biogenesis (GO:0044085)	2758	78	38.23	+	2.04	8.96e-10	1.95e-07	0.0282814
macromolecule biosynthetic process (GO:0009059)	1768	50	24.5	+	2.04	2.13e-06	0.000259	0.0282805
negative regulation of cellular macromolecule biosynthetic process (GO:2000113)	1390	39	19.27	+	2.02	4.34e-05	0.0035	0.0280576
negative regulation of nucleobase-containing compound metabolic process (GO:0045934)	1433	40	19.86	+	2.01	3.39e-05	0.00281	0.0279135
negative regulation of RNA metabolic process (GO:0051253)	1334	37	18.49	+	2	8.84e-05	0.00648	0.0277361
organonitrogen compound catabolic process (GO:1901565)	1059	29	14.68	+	1.98	0.000648	0.0346	0.0273843
negative regulation of nucleic acid-templated transcription (GO:1903507)	1244	33	17.24	+	1.91	0.000423	0.0244	0.0265273
cellular component organization or biogenesis (GO:0071840)	5850	155	81.08	+	1.91	1.72e-19	2.1e-16	0.0264957
negative regulation of RNA biosynthetic process (GO:1902679)	1246	33	17.27	+	1.91	0.000431	0.0247	0.0264848
protein-containing complex subunit organization (GO:0043933)	1851	49	25.65	+	1.91	1.62e-05	0.00146	0.0264722
proteolysis (GO:0006508)	1269	33	17.59	+	1.88	0.000734	0.0383	0.0260047
negative regulation of cellular metabolic process (GO:0031324)	2546	65	35.29	+	1.84	1.34e-06	0.00017	0.0255302
positive regulation of nucleobase-containing compound metabolic process (GO:0045935)	1881	48	26.07	+	1.84	4.85e-05	0.00385	0.0255183
cellular localization (GO:0051641)	2453	62	34	+	1.82	3.61e-06	0.000399	0.0252752
negative regulation of gene expression (GO:0010629)	1716	43	23.78	+	1.81	0.000222	0.0142	0.0250583
cellular protein localization (GO:0034613)	1598	40	22.15	+	1.81	0.000338	0.0206	0.0250313
cellular macromolecule localization (GO:0070727)	1606	40	22.26	+	1.8	0.000357	0.0213	0.0249066
protein-containing complex assembly (GO:0065003)	1566	39	21.7	+	1.8	0.000456	0.0259	0.0249042
macromolecule metabolic process (GO:0043170)	6181	153	85.67	+	1.79	3e-16	1.84e-13	0.0247533
cellular component organization (GO:0016043)	5658	140	78.42	+	1.79	2.35e-14	1.07e-11	0.0247437
negative regulation of macromolecule metabolic process (GO:0010605)	2644	65	36.65	+	1.77	4.87e-06	0.00051	0.024584
cellular component assembly (GO:0022607)	2528	62	35.04	+	1.77	1.15e-05	0.0011	0.0245253
negative regulation of nitrogen compound metabolic process (GO:0051172)	2346	57	32.52	+	1.75	3.32e-05	0.00276	0.0242967
positive regulation of nitrogen compound metabolic process (GO:0051173)	3173	77	43.98	+	1.75	6.56e-07	9.15e-05	0.0242673
cellular macromolecule metabolic process (GO:0044260)	5088	123	70.52	+	1.74	2.17e-11	6.18e-09	0.0241745
negative regulation of metabolic process (GO:0009892)	2890	69	40.05	+	1.72	7.22e-06	0.000723	0.0238754
positive regulation of biosynthetic process (GO:0009891)	2018	48	27.97	+	1.72	0.000286	0.0177	0.0237859
positive regulation of macromolecule biosynthetic process (GO:0010557)	1899	45	26.32	+	1.71	0.000444	0.0253	0.0236967
positive regulation of cellular biosynthetic process (GO:0031328)	1985	47	27.51	+	1.71	0.000382	0.0225	0.0236776
positive regulation of macromolecule metabolic process (GO:0010604)	3343	79	46.33	+	1.71	1.62e-06	0.0002	0.0236315
negative regulation of cellular process (GO:0048523)	4701	111	65.15	+	1.7	1.91e-09	4.01e-07	0.023612
establishment of localization in cell (GO:0051649)	1834	43	25.42	+	1.69	0.000781	0.0402	0.023446
regulation of macromolecule biosynthetic process (GO:0010556)	4082	94	56.58	+	1.66	2.3e-07	3.32e-05	0.0230279
positive regulation of cellular metabolic process (GO:0031325)	3314	76	45.93	+	1.65	7.57e-06	0.000747	0.022933
regulation of biosynthetic process (GO:0009889)	4296	98	59.54	+	1.65	1.74e-07	2.61e-05	0.0228119
regulation of cellular biosynthetic process (GO:0031326)	4216	96	58.43	+	1.64	3.07e-07	4.39e-05	0.0227704
macromolecule localization (GO:0033036)	2489	56	34.5	+	1.62	0.000346	0.0208	0.022499
positive regulation of metabolic process (GO:0009893)	3614	81	50.09	+	1.62	7.58e-06	0.000744	0.0224128
nitrogen compound metabolic process (GO:0006807)	7006	156	97.1	+	1.61	2.06e-12	6.84e-10	0.0222666
negative regulation of biological process (GO:0048519)	5276	117	73.12	+	1.6	2.74e-08	4.64e-06	0.0221759
regulation of macromolecule metabolic process (GO:0060255)	6180	137	85.65	+	1.6	3.44e-10	8.17e-08	0.0221683
regulation of nucleobase-containing compound metabolic process (GO:0019219)	4080	90	56.55	+	1.59	3.39e-06	0.000377	0.0220588
regulation of cellular macromolecule biosynthetic process (GO:2000112)	3952	87	54.77	+	1.59	7.47e-06	0.000743	0.0220142
regulation of nitrogen compound metabolic process (GO:0051171)	5868	129	81.33	+	1.59	3.55e-09	6.98e-07	0.0219836
regulation of cellular metabolic process (GO:0031323)	6245	135	86.55	+	1.56	3.15e-09	6.27e-07	0.0216173
primary metabolic process (GO:0044238)	7495	161	103.88	+	1.55	1.67e-11	4.93e-09	0.021481
regulation of RNA metabolic process (GO:0051252)	3826	82	53.03	+	1.55	3.46e-05	0.00285	0.0214323
positive regulation of cellular process (GO:0048522)	5409	115	74.97	+	1.53	3.58e-07	5.08e-05	0.0212609
cellular protein metabolic process (GO:0044267)	3730	79	51.7	+	1.53	7.89e-05	0.00592	0.0211796
regulation of primary metabolic process (GO:0080090)	6051	128	83.87	+	1.53	5.18e-08	8.41e-06	0.0211535
regulation of metabolic process (GO:0019222)	6707	141	92.96	+	1.52	6.56e-09	1.23e-06	0.0210228
cellular metabolic process (GO:0044237)	7663	161	106.21	+	1.52	1.16e-10	3.03e-08	0.02101
regulation of nucleic acid-templated transcription (GO:1903506)	3574	75	49.53	+	1.51	0.000211	0.0137	0.0209849
regulation of RNA biosynthetic process (GO:2001141)	3579	75	49.6	+	1.51	0.000214	0.0138	0.0209556
organic substance metabolic process (GO:0071704)	7853	164	108.84	+	1.51	9.59e-11	2.54e-08	0.0208837
positive regulation of biological process (GO:0048518)	6166	128	85.46	+	1.5	1.81e-07	2.68e-05	0.020759
regulation of transcription, DNA-templated (GO:0006355)	3516	72	48.73	+	1.48	0.000651	0.0346	0.0204778
macromolecule modification (GO:0043412)	3326	68	46.1	+	1.48	0.000898	0.0452	0.020445
response to stress (GO:0006950)	3535	72	48.99	+	1.47	0.000674	0.0356	0.0203678
regulation of gene expression (GO:0010468)	4495	91	62.3	+	1.46	9.8e-05	0.00705	0.0202447
metabolic process (GO:0008152)	8396	166	116.37	+	1.43	7.81e-09	1.45e-06	0.0197713
regulation of cellular process (GO:0050794)	10941	215	151.64	+	1.42	6.14e-14	2.64e-11	0.0196509
regulation of biological process (GO:0050789)	11660	221	161.61	+	1.37	7.86e-13	2.78e-10	0.0189537
biological regulation (GO:0065007)	12352	227	171.2	+	1.33	9.61e-12	2.88e-09	0.0183776
cellular process (GO:0009987)	14514	255	201.16	+	1.27	2.98e-13	1.16e-10	0.0175692
biological_process (GO:0008150)	17815	280	246.91	+	1.13	7.81e-10	1.75e-07	0.0157171
system process (GO:0003008)	1958	11	27.14	-	0.41	0.000482	0.0272	0.00561798
G protein-coupled receptor signaling pathway (GO:0007186)	1302	5	18.05	-	0.28	0.000488	0.0274	0.00384025
nervous system process (GO:0050877)	1380	5	19.13	-	0.26	0.000178	0.0118	0.00362319
Unclassified (UNCLASSIFIED)	3181	11	44.09	-	0.25	7.81e-10	1.73e-07	0.00345803
